# aCPSF1 controlled archaeal transcription termination: a prototypical eukaryotic model

**DOI:** 10.1101/843821

**Authors:** Lei Yue, Jie Li, Bing Zhang, Lei Qi, Fangqing Zhao, Lingyan Li, Xiuzhu Dong

## Abstract

Transcription termination defines RNA 3′-ends and guarantees programmed transcriptomes, thus is an essential biological process for life. However, transcription termination mechanisms remain almost unknown in Archaea. Here reported the first general transcription termination factor of Archaea, the conserved ribonuclease aCPSF1, and elucidated its 3′-end cleavage dependent termination mechanism. Depletion of *Mmp-aCPSF1* in a methanoarchaeon *Methanococcus maripaludis* caused a genome-wide transcription termination defect and overall transcriptome chaos, and cold-sensitive growth. Transcript-3′end-sequencing (Term-seq) revealed transcriptions mostly terminated downstream of a uridine-rich terminator motif, where *Mmp*-aCPSF1 performed cleavage. The endoribonuclease activity was determined essential to terminate transcription *in vivo* as well. Through super-resolution photoactivated localization microscopy imaging, co-immunoprecipitation, and chromatin immunoprecipitation, we demonstrated that *Mmp*-aCPSF1 localizes within nucleoid and associates with RNAP and chromosomes. aCPSF1 appears to co-evolve with archaeal RNAPs, and two distant orthologs each from *Lokiarchaeota* and *Thaumarchaeota* could replace *Mmp*-aCPSF1 to termination transcription. Thus, aCPSF1 dependent termination mechanism could be universally employed in Archaea, including *Lokiarchaeota*, one supposed archaeal ancestor of Eukaryotes. Therefore, the reported aCPSF1 cleavage-dependent termination mode not only hints an archetype of Eukaryotic 3′-end processing/cleavage triggered RNAP II termination, but also would shed lights on understanding the complex eukaryotic termination based on the simplified archaeal model.
