## Supplementary Dataset 3 for "aCPSF1 controlled archaeal transcription termination: a prototypical eukaryotic model"

### Sheet: Sheet2
Database S3. Identified primary transcriptional end sites (TESs) in M. maripaludis S2 and decreased termination in ▽aCPSF1 by Term-seq
Position: TESs defined by the algorithm described in supplementary method;
Upstream gene: the gene upstream of corresponding TES .
nt to stop codon: base numbers between TES and the upstream gene stop codon.
S2_head.reads and ▽aCPSF1_head.reads: the head reads of the TES in strains S2 and ▽aCPSF1, respectively.
S2_ratio[+1]/[-1] and ▽aCPSF1_ratio[+1]/[-1]: the reads ratio between TES and the adjacent downstream position in strains S2 and ▽aCPSF1, respectively.
Position	Upstream gene	Strand	nt to stop codon	S2_head.reads	S2_ratio[+1]/[-1]	▽aCPSF1_head.reads	▽aCPSF1_ratio[+1]/[-1]
10581	MMP0001	+	196	6	1.21428	3	1.04225
11518	MMP0002	+	38	32	1.14035	12	1.03399
11474	MMP0003	-	43	45	1.25714	32	1.12549
16447	MMP0006	+	26	54	1.50467	9	1.09677
17620	MMP0007	+	47	53	1.60227	66	1.45205
17565	MMP0008	-	37	10	1.10989	2	1.01105
20408	MMP0010	-	98	22	5.39912	29	2.11534
24148	MMP0013	+	101	48	1.66666	31	1.37349
24041	MMP0014	-	20	10	1.10989	1	1.0101
26617	MMP0017	-	56	10	1.52629	3	1.09677
28933	MMP0020	-	56	136	1.68341	119	1.25319
30431	MMP0021	+	25	7	1.10937	1	1.01613
30398	MMP0022	-	13	16	1.21917	4	1.0597
32880	MMP0024	+	18	23	1.1036	-326	0.734744
32881	MMP0025	-	35	141	1.44479	527	1.37751
42158	MMP0027	-	23	15	3.49958	22	1.84612
44756	MMP0028	+	44	15	1.10714	2	1.01449
44724	MMP0029	-	53	62	1.65263	25	1.22936
47803	MMP0030	+	146	22	1.84612	3	1.05
48880	MMP0031	+	125	12	1.66663	8	1.08247
51888	MMP0033	+	142	14	1.18182	11	1.04453
52730	MMP0034	+	16	69	1.95832	40	1.12346
54470	MMP0036	+	120	42	3.21041	60	1.42253
55060	MMP0037	+	112	6	1.10345	-1	0.992806
54872	MMP0038	-	103	24	1.23762	3	1.01744
55782	MMP0039	-	94	9	1.49997	22	1.37288
56837	MMP0040	-	109	44	2.75993	57	2.07545
58555	MMP0041	-	50	7	1.41174	6	1.11321
59583	MMP0042	-	60	26	1.39393	62	1.48062
63070	MMP0044	+	156	18	1.32142	11	1.18033
63912	MMP0045	+	31	133	1.74719	31	1.24219
64455	MMP0046	+	71	36	1.44999	33	1.11538
66812	MMP0050	+	28	50	2.04164	10	1.11363
67141	MMP0051	+	29	165	2.07842	131	1.57456
68136	MMP0053	-	20	22	1.33333	2	1.03509
70072	MMP0056	-	30	13	1.19117	3	1.15789
71276	MMP0057	-	20	45	1.45454	18	1.1978
73588	MMP0058	+	24	1986	1.87258	971	1.48405
73596	MMP0059	-	33	65	1.26104	2	1.00461
74134	MMP0060	-	26	503	2.75261	573	1.77537
75110	MMP0062	-	19	89	1.41014	71	1.16322
76379	MMP0063	+	20	66	1.21154	37	1.05082
78406	MMP0065	+	64	131	1.91608	36	1.64285
78822	MMP0066	+	38	194	2.06593	280	1.46053
80648	MMP0068	+	60	16	2.99975	22	1.34374
81066	MMP0069	+	118	453	3.55931	271	3.16798
82260	MMP0070	+	120	17	1.56665	1199	3.12966
82574	MMP0071	-	87	17	1.31481	1	1.00157
84858	MMP0072	+	29	14	1.82348	6	1.15789
86193	MMP0073	+	38	84	1.37004	29	1.10507
87503	MMP0076	-	105	7699	2.14586	15377	1.9005
88729	MMP0077	+	40	18	1.21951	12	1.17391
88550	MMP0078	-	155	18	1.59998	13	1.38234
90377	MMP0079	+	15	47	1.44339	11	1.19298
91765	MMP0080	+	165	14	1.37837	8	1.02685
95095	MMP0083	+	32	298	2.43961	184	1.6595
97056	MMP0086	-	121	33	3.53827	123	2.41378
97728	MMP0087	-	33	37	1.61666	26	1.30588
100124	MMP0089	-	6	9	1.37498	48	1.5647
101827	MMP0091	-	11	95	1.33569	515	1.26963
102506	MMP0092	-	17	139	1.27308	110	1.12168
102873	MMP0093	-	22	440	1.67901	173	1.27287
103224	MMP0094	-	50	15	1.23809	32	1.11034
105953	MMP0095	+	61	20	1.37036	19	1.13103
105883	MMP0096	-	12	12	1.18461	14	1.11864
107759	MMP0098	-	27	971	2.90019	632	1.94469
109266	MMP0100	-	31	69	1.87341	28	1.31111
111759	MMP0102	+	57	14	2.39986	7	1.38887
112903	MMP0103	+	183	11453	1.514	2704	1.22395
114416	MMP0104	+	52	10	1.5882	4	1.0404
115028	MMP0105	+	14	96	1.76799	34	1.14719
116250	MMP0107	+	39	7	1.87489	14	1.1647
117403	MMP0108	+	20	10	2.11099	31	1.31313
120016	MMP0110	+	25	6	1.33332	3	1.04225
120506	MMP0112	-	36	14	2.39986	3	1.08571
124108	MMP0115	+	87	24	1.42104	15	1.14423
125221	MMP0116	+	36	21	1.2	23	1.29114
130258	MMP0123	+	22	147	2.58063	42	1.42857
130862	MMP0125	-	117	27	1.96425	8	1.08989
133593	MMP0127	-	32	193	1.83189	552	2.1948
134963	MMP0128	-	33	9	1.81811	5	1.33331
137203	MMP0130	+	43	28	2.27267	4	1.15384
139417	MMP0132	+	45	83	1.32806	22	1.05405
139419	MMP0133	-	26	226	2.04629	269	1.56159
141453	MMP0134	+	112	57	1.28079	154	1.34763
143008	MMP0135	+	182	15	1.18987	9	1.09
143392	MMP0136	+	45	217	1.85433	53	1.35333
144442	MMP0137	+	31	26	1.83868	49	1.44954
148259	MMP0139	+	40	21	2.61526	84	1.40975
150596	MMP0141	-	33	71	3.02851	54	1.52427
154179	MMP0144	-	19	17	2.2142	184	1.68148
159974	MMP0148	+	43	57	1.57575	4	1.10526
161769	MMP0151	+	19	919	1.56798	923	1.36353
163489	MMP0152	+	17	36	2.16125	206	1.29855
163911	MMP0153	-	14	17	2.06243	3	1.01948
167318	MMP0155	+	58	98	1.4	47	1.11353
168058	MMP0156	+	143	16	1.14035	27	1.05973
168387	MMP0157	+	87	11	1.1028	25	1.07837
169092	MMP0158	+	20	1680	1.73203	1288	1.4044
169152	MMP0159	+	80	24	1.13953	35	1.06542
172156	MMP0162	+	150	51	1.74999	25	1.22727
173135	MMP0163	+	31	357	1.61979	166	1.21813
173076	MMP0164	-	76	187	1.37177	205	1.35103
179418	MMP0170	+	40	6	1.23999	1	1.05
181790	MMP0173	+	91	12	1.18182	5	1.05435
181549	MMP0174	-	147	11	1.45831	33	1.22603
183658	MMP0176	-	46	95	1.56547	79	1.37089
186676	MMP0178	-	2	7	7001	0	1
190614	MMP0180	-	27	36	1.57142	21	1.26582
191187	MMP0181	-	53	218	2.1978	76	1.65517
191969	MMP0182	-	55	47	1.90383	19	1.15702
192369	MMP0183	-	38	76	1.51351	54	1.16071
195238	MMP0186	+	79	15	1.20548	6	1.04959
195193	MMP0187	-	36	11	1.17187	15	1.14706
197700	MMP0188	+	3	314	1.45772	129	1.22711
198553	MMP0189	+	144	58	2.87091	25	1.5319
198616	MMP0190	-	30	6	1.27272	11	1.17187
201933	MMP0192	+	19	11	2.37483	143	2.29999
203390	MMP0194	+	58	51	1.30723	17	1.10759
212038	MMP0204	+	37	47	2.95825	50	1.37037
213403	MMP0205	+	72	59	1.73749	28	1.33735
216519	MMP0209	-	40	8	1.34781	5	1.23808
218172	MMP0210	+	22	8	1.38093	1	1.12498
218848	MMP0212	-	68	106	2.04949	42	1.60869
221514	MMP0214	-	31	9	1.56246	10	1.47617
222651	MMP0215	+	29	34	1.73911	7	1.12069
227262	MMP0219	+	45	34	1.89471	27	1.35526
228870	MMP0220	+	37	14	1.93327	9	1.16071
230579	MMP0221	+	70	103	3.28884	42	1.50602
230856	MMP0222	+	29	10	1.45453	2	1.02273
232431	MMP0224	+	23	59	1.65555	32	1.23021
234254	MMP0227	-	55	17	1.51514	174	2.19999
237999	MMP0228	+	26	11	1.11579	3	1.03061
237961	MMP0229	-	46	62	2.06895	35	1.42682
238755	MMP0230	-	24	17	1.94439	9	1.24324
241456	MMP0233	+	95	10	1.3846	8	1.18604
242678	MMP0234	+	43	71	1.51824	12	1.10435
243548	MMP0235	+	20	230	2.63119	70	1.45751
244511	MMP0237	+	118	17	1.54837	15	1.18293
245811	MMP0239	+	22	6	1.66659	22	1.32835
248202	MMP0241	+	102	50	1.39682	40	1.13423
249779	MMP0245	-	26	326	2.46188	760	1.85586
250381	MMP0247	-	82	8	1.38093	3	1.02632
250766	MMP0248	-	191	30	1.34091	47	1.20259
251109	MMP0249	-	43	232	1.62533	59	1.22605
251393	MMP0250	-	79	37	1.42045	79	1.27241
253592	MMP0252	+	69	412	1.6983	582	1.8484
257411	MMP0254	+	51	6	1.31577	2	1.03279
258241	MMP0256	-	75	37	1.2327	37	1.08852
259589	MMP0258	-	27	1915	1.61437	2054	1.23272
259899	MMP0259	-	104	9	1.10588	4	1.01878
260928	MMP0260	-	96	20	1.18348	23	1.05665
261811	MMP0261	-	33	67	1.64423	30	1.3125
264952	MMP0263	+	125	17	2.13326	42	2.5555
265924	MMP0264	+	24	34	1.84998	20	1.48779
266375	MMP0266	-	44	12	1.41378	12	1.21428
270025	MMP0270	-	57	18	1.5294	1	1.0625
274295	MMP0274	+	47	33	1.62263	18	1.48647
277177	MMP0276	-	26	12	1.5714	9	1.24324
278294	MMP0277	-	73	26	1.81248	5	1.125
280213	MMP0278	+	167	7	1.26922	10	1.17241
281485	MMP0280	+	39	73	1.53284	36	1.13585
283495	MMP0281	+	96	10	1.14285	6	1.07895
283366	MMP0282	-	35	20	1.38461	4	1.04762
284520	MMP0283	+	35	12	1.19355	5	1.03268
286563	MMP0284	+	122	11	1.22449	5	1.03759
288095	MMP0285	+	59	28	1.23333	0	1
288286	MMP0286	+	10	6	1.19354	18	1.1125
289094	MMP0287	+	18	21	1.63634	11	1.0873
289850	MMP0289	-	26	57	1.87691	42	1.43749
291632	MMP0290	+	46	96	1.26891	19	1.05429
293083	MMP0291	+	81	76	1.40641	123	1.33424
292917	MMP0292	-	82	44	1.33846	33	1.11538
295153	MMP0294	+	24	60	1.41379	23	1.16312
296273	MMP0295	+	115	91	1.99999	56	1.16185
297294	MMP0297	-	48	69	2.27775	178	1.3991
298616	MMP0298	+	47	618	1.31807	1229	1.34945
300695	MMP0300	+	181	6	1.33332	2	1.04444
300929	MMP0301	+	35	22	2.04757	14	1.46665
301474	MMP0302	+	22	82	1.16633	45	1.09184
301432	MMP0303	-	35	100	1.25575	38	1.08154
306567	MMP0309	+	29	207	2.78447	118	1.55924
307745	MMP0311	+	60	6	1.22221	8	1.1194
308642	MMP0313	+	32	94	2.04443	20	1.20618
314151	MMP0317	+	36	425	2.91441	475	2.10209
314165	MMP0318	-	42	103	1.57865	110	1.44898
315906	MMP0319	-	31	8	1.57139	-2	0.931037
318348	MMP0321	+	176	6	1.49996	12	1.24489
319655	MMP0322	+	22	24	1.26966	6	1.08219
321139	MMP0325	-	30	122	2.32607	41	1.44565
324442	MMP0326	+	53	48	1.87271	13	1.2549
326055	MMP0327	+	13	30	1.58822	17	1.26562
327273	MMP0329	+	10	6	1.49996	3	1.0566
328103	MMP0330	+	193	15	1.31914	6	1.07317
327787	MMP0331	-	125	12	1.23529	25	1.22321
331418	MMP0333	+	24	25	1.32467	6	1.06061
332816	MMP0335	+	73	221	2.34755	151	1.53546
335564	MMP0339	+	0	14111	4.59058	4895	2.49603
339321	MMP0341	+	0	1126	9.10066	166	2.31745
339804	MMP0343	-	63	9	1.39129	16	1.19047
340560	MMP0344	-	31	123	1.9044	134	1.69072
341574	MMP0345	-	23	6	1.85702	6	1.24999
342435	MMP0346	-	32	44	4.38436	28	2.47361
343771	MMP0347	-	43	11	1.78566	17	1.45945
344200	MMP0348	-	19	53	2.32497	14	1.77774
344899	MMP0349	-	40	13	1.9285	5	1.17241
346608	MMP0350	+	198	10	1.47617	8	1.57139
347584	MMP0351	+	69	11	3.19956	12	2.49981
349789	MMP0353	+	14	10	1.29411	1	1.025
351228	MMP0354	+	194	6	1.22221	1	1.01961
350850	MMP0355	-	165	12	1.39999	16	1.17778
355866	MMP0359	-	55	7	1.17073	10	1.14706
357881	MMP0360	+	181	6	1.13636	2	1.04651
359508	MMP0363	-	50	7	1.27999	2	1.11111
364283	MMP0366	+	197	6	1.66659	3	1.15789
366972	MMP0369	+	34	807	5.05526	478	2.74452
368425	MMP0370	+	36	94	1.78991	63	1.52066
369180	MMP0372	-	52	1841	3.49796	726	2.20199
370632	MMP0373	+	115	102	2.29112	140	1.58333
372673	MMP0375	+	128	13	1.14444	4476	1.66697
381394	MMP0382	+	31	25	1.69443	6	1.26086
383571	MMP0383	+	63	13992	3.95814	17473	2.02964
384043	MMP0384	-	37	26	2.36835	89	1.31228
384354	MMP0385	-	14	22	1.70965	23	1.16084
385150	MMP0386	-	132	7849	2.18726	8944	1.62406
386329	MMP0387	+	33	69	1.40351	13	1.05936
386312	MMP0388	-	16	50	1.22421	66	1.2716
388443	MMP0391	-	36	74	1.63793	127	1.34986
389674	MMP0392	-	52	7	4.49825	1	1.0303
391227	MMP0393	-	34	24	1.44444	14	1.17073
391813	MMP0394	-	22	18	1.39999	29	1.3625
394439	MMP0396	+	42	89	1.35178	119	1.16643
397298	MMP0397	+	21	71	2.20337	47	1.48958
399169	MMP0399	+	110	25	5.16597	40	1.85105
399748	MMP0400	+	26	65	2.14033	24	1.36922
400702	MMP0401	+	6	8	1.33332	3	1.0566
402118	MMP0402	+	42	19	1.42221	7	1.07292
405334	MMP0405	+	18	175	1.80275	34	1.17172
406248	MMP0406	+	134	13	1.10156	2	1.01143
405959	MMP0407	-	170	97	1.37308	90	1.25281
407657	MMP0408	+	36	10	1.3846	2	1.11764
407612	MMP0409	-	29	8	1.26666	7	1.29165
409784	MMP0411	-	83	9	1.56246	14	1.14141
414056	MMP0413	+	28	21	1.80766	268	1.76571
414058	MMP0414	-	33	90	2.47539	7	1.05147
417972	MMP0415	+	195	7	1.19444	0	1
420358	MMP0418	+	35	26	1.78785	6	1.23999
422135	MMP0419	+	158	233	1.83512	77	1.34222
423280	MMP0420	+	28	28	2.037	71	1.94665
424216	MMP0421	+	32	10	1.26315	31	1.31958
424715	MMP0422	+	48	25	1.64101	7	1.125
426256	MMP0423	+	68	9	1.29031	34	1.44736
426267	MMP0424	-	48	12	1.46152	3	1.06383
428179	MMP0426	+	18	6	1.14634	1	1.01124
428180	MMP0427	-	44	45	2.40621	48	1.44036
429247	MMP0428	-	14	34	1.87177	24	1.32432
430941	MMP0429	+	27	159	1.82383	85	1.22727
431685	MMP0430	+	18	18	1.43901	43	1.25444
431708	MMP0431	-	22	33	1.65999	30	1.18987
434523	MMP0433	+	47	13	1.13	11	1.05914
434482	MMP0434	-	33	62	2.01638	107	1.73793
439500	MMP0439	+	22	11	1.15493	1	1.01111
440226	MMP0440	+	29	37	1.50684	30	1.09146
440436	MMP0441	+	15	75	2.0135	120	1.28037
441099	MMP0442	+	170	36	1.25532	112	1.29946
441512	MMP0444	+	63	273	1.65625	127	1.16956
442499	MMP0447	-	31	216	1.85714	239	1.46589
445582	MMP0452	-	29	32	1.68084	8	1.14814
447659	MMP0455	-	44	8	1.24999	1	1.04348
451881	MMP0457	+	51	107	1.428	219	1.1551
454118	MMP0458	+	3	781	1.91559	2100	3.16272
454987	MMP0459	+	149	367	3.44665	36	1.34951
462501	MMP0464	-	20	6	1.5454	6	1.35292
473692	MMP0476	-	25	20	1.57141	35	1.2
476399	MMP0480	+	150	30	1.19108	30	1.05608
478546	MMP0482	-	25	13	1.29545	18	1.27272
485746	MMP0487	+	31	8	2.33311	4	1.49994
486352	MMP0489	-	73	32	1.91426	17	1.40475
487165	MMP0490	-	24	13	1.64997	9	1.15254
489215	MMP0493	-	22	8	1.38093	18	1.74997
501265	MMP0496	+	139	9	1.49997	3	1.21427
502734	MMP0498	+	76	31	1.63264	14	1.17948
504477	MMP0500	+	101	41	2.28121	42	1.67741
507594	MMP0502	+	21	7	1.23333	4	1.02878
517291	MMP0511	+	50	31	6.16581	2	1.28567
520991	MMP0514	+	81	11	1.91659	0	1
522603	MMP0516	+	42	23	1.33823	12	1.20339
523552	MMP0519	-	14	8	2.9995	1	1.1111
529994	MMP0524	-	51	75	4.26073	19	7.33122
532483	MMP0526	+	132	6	1.13953	15	1.10949
532907	MMP0528	-	80	65	1.73863	8	1.03865
533436	MMP0529	-	197	159	2.22307	280	2.56424
536708	MMP0531	+	73	8	1.24242	9	1.22499
538311	MMP0532	+	49	15	1.68179	1	1.02703
538998	MMP0533	+	46	18	1.89996	13	1.19117
539165	MMP0534	-	29	16	1.37208	8	1.10256
541038	MMP0536	-	26	7	1.46664	2	1.14285
543327	MMP0538	+	50	22	1.64704	19	1.23456
544944	MMP0539	+	39	41	1.41836	27	1.24107
545764	MMP0540	+	20	20	1.48779	9	1.12162
546469	MMP0541	+	47	14	1.41175	20	1.19802
547230	MMP0542	+	80	45	2.28568	109	1.72185
547856	MMP0543	+	157	16	2.23068	5	1.13888
548899	MMP0544	+	175	8	2.33311	12	1.28571
550621	MMP0545	+	20	30	1.52631	25	1.21367
551449	MMP0546	+	20	13	1.3421	10	1.06667
554010	MMP0549	+	18	19	1.32203	16	1.09467
554982	MMP0550	+	25	89	2.77996	38	1.74508
556585	MMP0553	-	56	49	2.25638	27	1.2967
559054	MMP0555	+	37	8	1.24242	1	1.02778
561232	MMP0559	+	21	124	2.22771	78	1.61904
562025	MMP0561	-	23	15	1.29411	14	1.26415
562807	MMP0562	-	10	7	1.41174	3	1.05454
563218	MMP0563	-	40	26	7.49838	4	1.28569
565674	MMP0566	-	23	69	1.82142	62	1.56363
571686	MMP0572	-	35	379	2.04121	277	1.47189
573182	MMP0573	+	20	10	1.18518	2	1.01149
573498	MMP0574	-	70	129	1.25097	75	1.13889
573532	MMP0575	-	36	1617	1.76562	1407	1.48888
573806	MMP0576	-	155	55	1.26316	98	1.29429
574641	MMP0577	-	199	116	1.61702	107	1.26225
575053	MMP0578	-	58	21	1.34426	7	1.04516
577831	MMP0581	+	17	10	1.9999	1	1.05882
578988	MMP0584	-	41	39	2.21871	64	1.78048
582602	MMP0585	+	53	169	1.61232	88	1.15068
587453	MMP0589	+	122	6	1.11764	1	1.00559
587316	MMP0590	-	20	18	1.44999	16	1.08939
588047	MMP0591	-	21	142	2.10937	81	1.47368
588699	MMP0592	-	39	8	1.33332	3	1.05454
593358	MMP0596	+	60	20	1.33898	99	1.66
594061	MMP0597	+	53	74	1.53623	31	1.12705
595504	MMP0598	+	53	9	1.52938	18	1.10286
596114	MMP0600	-	123	38	1.99997	41	1.40594
596994	MMP0601	-	21	219	2.14659	276	1.78632
599301	MMP0603	+	166	12	1.15789	7	1.03125
599990	MMP0604	+	25	358	2.19333	121	1.39672
600623	MMP0605	+	23	97	1.4949	83	1.1687
600617	MMP0606	-	37	39	1.30952	18	1.04813
603086	MMP0608	-	16	12	1.33332	4	1.05
607101	MMP0610	+	180	24	1.66665	11	1.10577
607540	MMP0611	+	24	22	1.15385	4	1.0303
609102	MMP0613	+	24	26	1.83868	3	1.12
609929	MMP0614	+	180	1007	1.77581	4451	2.73393
609807	MMP0615	-	156	705	1.69664	1628	1.47298
613376	MMP0617	+	19	7	1.34998	4	1.15384
615899	MMP0620	+	83	264	3.37836	138	1.62727
618826	MMP0624	+	28	384	1.54623	310	1.28598
618875	MMP0625	-	41	1885	2.63628	3101	1.95739
619060	MMP0626	-	172	17	1.16346	15	1.03597
619644	MMP0627	-	134	45	1.59999	70	1.17544
620651	MMP0628	+	74	22	1.64704	3	1.04545
621166	MMP0629	+	22	404	1.52468	530	1.24146
621298	MMP0630	-	24	33	1.73332	17	1.18681
624311	MMP0631	+	57	20	1.35087	6	1.10909
625637	MMP0632	+	36	10	1.62496	5	1.10869
626341	MMP0633	+	18	194	1.85087	85	1.48295
629868	MMP0636	+	24	52	1.4127	25	1.23364
630442	MMP0637	+	16	15	1.5357	35	1.25547
632816	MMP0638	+	44	10	1.14492	30	1.19867
632843	MMP0639	-	25	1373	1.49212	1991	1.49294
633814	MMP0642	-	33	8	1.2857	6	1.21428
636033	MMP0643	+	53	54	1.42519	26	1.26
635955	MMP0644	-	30	39	1.32231	25	1.20661
638295	MMP0646	+	61	29	1.29293	11	1.12222
638055	MMP0647	-	181	18	1.4186	2	1.02564
643703	MMP0651	+	40	51	1.76118	-11	0.847224
646761	MMP0654	+	40	1505	2.8789	1119	2.15599
647032	MMP0655	+	59	21	3.99957	23	1.26744
647638	MMP0656	+	38	39	1.14338	287	1.46591
647646	MMP0657	-	29	207	1.39884	115	1.17372
648022	MMP0658	-	23	32	1.66665	7	1.06422
650252	MMP0660	-	31	10	3.49938	2	1.14285
654578	MMP0664	+	34	30	2.49993	2	1.0625
655140	MMP0665	+	64	10	1.10309	4	1.04494
655116	MMP0666	-	23	72	1.576	24	1.26373
657833	MMP0667	+	38	42	2.27269	72	2.16127
658447	MMP0668	+	14	15	1.2027	20	1.18868
659149	MMP0669	+	26	1793	2.22222	1526	1.84872
660267	MMP0670	+	168	25	1.64101	354	2.52585
660356	MMP0671	+	53	17	3.12473	80	1.88888
661348	MMP0672	+	22	11	1.61108	6	1.11321
662783	MMP0674	-	30	16	1.69562	2	1.09091
663530	MMP0676	-	20	17	1.80949	9	1.11392
666694	MMP0679	-	31	34	1.26562	44	1.20276
668365	MMP0680	-	28	66	2.49997	52	1.50485
668970	MMP0681	-	155	8	1.49997	36	2.16125
670517	MMP0682	-	14	63	1.36842	24	1.06704
671119	MMP0683	-	78	10	1.15873	-5	0.95
673036	MMP0684	+	60	80	1.38277	222	1.26118
673912	MMP0685	+	173	22	1.10377	6	1.02899
675002	MMP0686	+	44	84	2.86662	-2	0.951221
675768	MMP0687	+	66	91	1.46428	30	1.11952
678806	MMP0689	+	41	126	6.0398	145	1.97972
680121	MMP0692	-	49	382	3.34354	893	2.10383
681160	MMP0693	-	35	17	1.44736	313	1.2494
682126	MMP0694	-	19	34	1.23448	0	1
684121	MMP0695	-	66	537	3.64531	246	1.44972
684907	MMP0696	-	35	9	1.59996	1	1.05
689861	MMP0698	+	62	40	1.52631	5	1.04425
692452	MMP0701	+	27	14	1.82348	27	1.47368
693453	MMP0702	+	113	22	1.78569	27	1.18493
694390	MMP0704	-	18	133	1.5991	131	1.32346
696379	MMP0706	-	96	15	1.59998	5	1.15624
700044	MMP0708	+	105	50	2.02039	32	1.45714
701013	MMP0709	+	30	384	2.23871	309	1.54884
705852	MMP0712	+	32	15	1.65215	0	1
708589	MMP0714	+	35	12	1.47998	29	1.6744
710357	MMP0716	+	55	80	1.74073	67	1.36413
711666	MMP0718	+	81	128	1.64321	22	1.10732
712043	MMP0719	+	13	189	2.60168	91	1.65467
713955	MMP0720	+	32	29	2.11534	52	1.48148
715766	MMP0723	+	23	25	1.65788	34	1.24817
717489	MMP0727	-	15	18	1.81814	5	1.15624
720905	MMP0729	-	127	7	1.87489	12	1.66663
727868	MMP0734	+	64	42	1.54545	9	1.24324
728966	MMP0735	+	167	40	1.49999	14	1.17721
730259	MMP0737	+	54	156	1.52	89	1.16152
730219	MMP0738	-	68	26	1.12745	13	1.0268
732054	MMP0739	-	100	15	1.65215	3	1.2727
749651	MMP0756	+	113	9	1.37498	1	1.04
752225	MMP0760	-	25	37	3.64267	8	1.20512
753043	MMP0761	+	20	11	1.42306	4	1.15999
762473	MMP0770	+	28	22	1.68748	5	1.27776
776618	MMP0785	+	52	9	1.33332	6	1.13953
781014	MMP0788	+	34	13	1.99992	14	2.39986
783842	MMP0790	+	35	8	4.998	4	1.79984
785777	MMP0792	+	88	6	2.19976	3	1.15789
790639	MMP0798	-	23	6	6.99401	0	1
792227	MMP0799	+	9	15	3.14255	24	2.41168
802422	MMP0809	+	57	39	2.9499	27	1.59999
803062	MMP0811	-	47	6	1.22221	0	1
803671	MMP0812	-	31	25	3.77747	25	2.24994
807392	MMP0814	-	40	13	1.51998	33	2.31995
811193	MMP0816	-	72	21	2.1666	18	1.58063
821455	MMP0826	-	194	23	1.24731	7	1.04093
822551	MMP0827	+	61	17	2.41655	4	1.49994
833825	MMP0839	-	194	10	1.15384	5	1.02941
836690	MMP0841	+	34	10	2.66639	71	1.9861
837473	MMP0843	+	32	15	1.74996	6	1.20689
838283	MMP0844	+	44	14	1.63634	12	1.15789
839198	MMP0846	+	33	18	2.38451	21	1.24138
842730	MMP0850	+	165	6	1.23076	0	1
842577	MMP0851	-	32	12	1.26666	4	1.05
845689	MMP0855	+	37	8	1.66661	1	1.14284
851427	MMP0859	+	52	11	1.42306	3	1.3333
851685	MMP0860	+	24	10	1.52629	1	1.12498
854396	MMP0862	+	33	15	1.5769	17	1.09392
856184	MMP0865	-	38	34	1.77271	71	1.3287
857768	MMP0866	-	28	597	1.86899	281	1.37517
858697	MMP0867	-	2	70	1.44025	80	1.25974
862608	MMP0870	+	24	12	6.997	3	1.3333
864871	MMP0872	+	17	17	1.22078	7	1.08536
866621	MMP0874	-	40	67	1.42675	39	1.27083
869581	MMP0875	+	69	9	1.28124	4	1.15999
869511	MMP0876	-	11	18	1.5294	8	1.27585
872077	MMP0878	+	154	136	2.07086	119	1.63978
872168	MMP0879	-	27	70	1.61403	24	1.16107
874919	MMP0881	-	27	24	2.19994	4	1.15999
876268	MMP0883	-	103	48	1.51063	11	1.08397
879262	MMP0886	-	33	7	1.13207	0	1
880165	MMP0887	-	47	33	2.43472	154	1.56617
880606	MMP0888	-	30	302	2.27426	271	1.71883
880874	MMP0889	-	81	21	1.34999	22	1.20755
884164	MMP0890	+	130	42	2.909	265	5.34419
884855	MMP0891	+	32	8	1.19047	6	1.10169
888137	MMP0894	+	22	91	1.27083	76	1.24595
888954	MMP0895	+	122	7	1.30434	19	1.13287
891504	MMP0897	+	52	37	1.99997	25	1.26041
891507	MMP0898	-	38	40	1.60605	117	1.48148
896196	MMP0901	-	83	26	1.60464	12	1.04706
897337	MMP0902	-	46	41	2.02497	71	1.17317
898246	MMP0904	-	50	19	1.14504	7	1.05343
902076	MMP0908	+	185	52	2.3333	12	1.09302
902452	MMP0909	+	64	17	1.16831	19	1.10053
902396	MMP0910	-	31	10	1.20408	12	1.08824
902878	MMP0911	-	21	32	1.91426	57	1.35185
903510	MMP0912	-	46	29	5.14227	12	1.39999
905662	MMP0915	+	74	30	1.21898	39	1.08387
905854	MMP0916	+	21	1070	2.61144	1736	1.77535
906792	MMP0917	+	62	29	1.16571	34	1.07188
908338	MMP0919	-	77	30	2.07139	39	1.5909
909193	MMP0920	-	21	52	1.91227	22	1.19643
912682	MMP0923	+	138	25	1.75755	24	1.16667
919458	MMP0929	+	45	13	1.33333	14	1.0814
920275	MMP0931	-	47	59	3.35991	66	1.54098
921639	MMP0933	-	17	6	2.19976	31	1.45588
922046	MMP0934	-	66	13	1.61902	17	1.32075
925587	MMP0937	+	51	18	1.21176	9	1.06081
925507	MMP0938	-	83	23	1.31944	17	1.11564
926374	MMP0939	-	5	18	1.43901	11	1.08871
928961	MMP0942	-	39	7	1.49996	2	1.07143
933263	MMP0946	-	23	66	1.27966	13	1.07975
934851	MMP0947	-	27	21	1.48836	4	1.19999
936427	MMP0948	+	45	135	1.87096	82	1.37788
937897	MMP0949	+	123	31	1.86109	154	2.37499
940211	MMP0952	-	30	203	1.33443	450	1.26946
941792	MMP0954	-	30	8	1.66661	1	1.04167
943739	MMP0955	+	21	33	1.3	20	1.38461
946332	MMP0956	+	96	36	1.56249	16	1.14815
947236	MMP0959	-	39	12	2.09081	21	1.37499
951131	MMP0961	+	21	39	2.85705	35	1.46666
952100	MMP0963	+	23	297	3.39514	140	1.86419
952482	MMP0964	+	23	33	1.15865	14	1.0549
952488	MMP0965	-	21	161	1.39851	56	1.19444
952990	MMP0966	-	184	10	1.15873	8	1.06154
954739	MMP0967	+	158	10	1.5882	7	1.15217
956341	MMP0969	+	17	46	1.54117	12	1.14458
959482	MMP0971	+	37	64	1.39024	19	1.1027
959483	MMP0972	-	12	30	1.3	22	1.14865
961509	MMP0975	-	32	26	4.71375	7	1.87489
964026	MMP0978	-	30	21	1.19626	0	1
964320	MMP0979	-	20	30	1.76921	1	1.02083
969998	MMP0985	-	43	7	1.33332	0	1
972494	MMP0986	-	49	10	1.5882	14	1.49998
975233	MMP0989	-	35	41	1.67212	19	1.25333
981162	MMP0992	+	75	3813	1.79971	4685	1.66257
982773	MMP0997	-	110	13	1.76466	2	1.07407
984217	MMP0998	+	24	43	1.7818	38	1.42696
984238	MMP0999	-	40	13	1.43332	5	1.125
986584	MMP1001	+	40	8	1.16666	0	1
986487	MMP1002	-	84	8	1.21621	4	1.15384
992870	MMP1009	-	172	32	1.37647	62	1.26609
995294	MMP1011	-	33	32	1.94115	9	1.37498
997109	MMP1012	-	40	15	1.65215	4	1.26665
1001411	MMP1013	+	53	46	2.04543	12	1.21428
1002514	MMP1014	+	24	61	2.27081	71	1.6698
1003004	MMP1015	+	97	60	1.31915	53	1.23767
1004378	MMP1016	+	24	114	1.47303	80	1.29629
1004298	MMP1017	-	98	53	1.26903	49	1.19919
1007471	MMP1018	+	41	19	1.2676	18	1.1374
1008318	MMP1019	+	23	9	1.69225	4	1.09091
1009388	MMP1021	-	39	38	1.92681	19	1.17757
1012906	MMP1024	-	49	8	1.99988	28	1.4179
1015705	MMP1026	-	42	15	1.29999	3	1.04615
1022022	MMP1029	+	33	14	1.15384	9	1.0297
1022041	MMP1030	-	64	68	1.93149	106	1.31361
1022731	MMP1031	-	32	115	1.86465	63	1.252
1023445	MMP1032	-	16	37	1.61666	35	1.3271
1028494	MMP1033	+	12	19	1.61288	22	1.48888
1030479	MMP1036	+	47	137	2.44209	108	1.76595
1031018	MMP1037	+	25	6	1.59994	24	1.38095
1031830	MMP1038	+	111	34	1.18889	80	1.26756
1033970	MMP1039	+	157	11	1.13924	2	1.01504
1034580	MMP1040	+	46	10	1.10638	5	1.03817
1035299	MMP1041	+	93	63	1.525	46	1.27059
1036784	MMP1043	+	71	26	1.48147	50	1.47619
1038503	MMP1044	+	14	42	1.69999	29	1.17262
1040076	MMP1045	+	164	10	1.13333	11	1.0873
1040729	MMP1046	+	126	10	1.16393	6	1.0438
1041025	MMP1047	+	35	1906	1.99478	1259	2.18886
1041635	MMP1048	+	199	8	1.18181	15	1.08621
1041947	MMP1049	+	44	99	1.36131	80	1.16461
1041877	MMP1050	-	62	37	1.18687	28	1.08116
1044615	MMP1053	-	18	373	2.22697	761	1.86477
1047880	MMP1056	+	114	16	1.25	3	1.05357
1047671	MMP1057	-	92	6	1.11321	0	1
1053038	MMP1060	+	52	8	1.88879	2	1.09091
1055517	MMP1062	+	35	8	1.27585	6	1.19999
1057284	MMP1063	+	174	105	1.42	210	1.82031
1057130	MMP1064	-	110	145	1.96666	87	1.21324
1058878	MMP1066	+	73	15	1.31914	1	1.0084
1058785	MMP1067	-	39	16	1.43242	13	1.09924
1060419	MMP1068	-	21	6	1.33332	5	1.14285
1061407	MMP1069	-	33	29	2.61102	35	1.34313
1062378	MMP1070	-	20	28	2.39993	42	1.95452
1063061	MMP1071	-	50	34	3.4284	5	1.15151
1065456	MMP1074	+	78	28	1.24561	2	1.01587
1065382	MMP1075	-	67	30	1.27027	22	1.26829
1065853	MMP1076	-	68	6	1.39997	10	1.24999
1067044	MMP1077	-	121	9	1.44998	8	1.17391
1071802	MMP1080	+	174	14	1.34999	2	1.03704
1074209	MMP1082	+	146	13	1.76466	21	1.49999
1075036	MMP1083	+	190	9	1.2647	7	1.125
1074943	MMP1084	-	15	12	1.26666	4	1.06154
1076611	MMP1085	-	145	6	1.49996	3	1.0566
1080850	MMP1088	+	27	6	1.11764	1	1.02
1082515	MMP1090	-	18	17	1.60712	17	1.40475
1083421	MMP1091	-	115	34	2.69991	3	1.06977
1084450	MMP1092	-	7	7	1.26922	4	1.11428
1085866	MMP1094	-	19	131	1.64215	168	1.65369
1089279	MMP1095	+	35	34	2.35995	11	3.19956
1092579	MMP1100	-	54	583	2.15217	104	1.31515
1093237	MMP1101	-	20	26	1.5306	2	1.08695
1096003	MMP1103	+	186	17	1.7391	32	1.82049
1096334	MMP1104	+	21	24	1.92304	7	1.15909
1097811	MMP1106	+	28	37	1.24666	6	1.03488
1097713	MMP1107	-	71	18	1.13846	8	1.05674
1098943	MMP1109	-	86	8	1.42103	50	1.49999
1100156	MMP1110	-	11	27	2.68739	84	2.04999
1103178	MMP1113	-	45	38	1.75998	13	1.24999
1107138	MMP1116	+	29	140	3.64146	93	1.80869
1107821	MMP1117	+	145	24	1.12435	15	1.12397
1107639	MMP1118	-	42	47	1.46534	16	1.22857
1109188	MMP1119	+	127	8	1.42103	32	1.68084
1111108	MMP1120	+	77	35	1.43209	16	1.06584
1110934	MMP1121	-	141	7	1.11111	1	1.0068
1111650	MMP1122	-	37	37	2.94727	63	1.61764
1115700	MMP1124	+	186	11	1.54997	2	1.12499
1116920	MMP1126	+	39	24	2.41168	8	1.19512
1119114	MMP1127	+	40	15	1.31914	21	1.13816
1119068	MMP1128	-	38	17	1.56665	52	1.4031
1119738	MMP1129	-	21	32	1.27586	29	1.14428
1120781	MMP1131	-	54	40	1.58823	13	1.09848
1122885	MMP1132	+	71	6	1.49996	4	1.06896
1123942	MMP1133	+	67	8	1.34781	7	1.15555
1125263	MMP1134	+	42	25	2.31572	35	1.47944
1127283	MMP1136	+	53	48	1.82757	7	1.12963
1127283	MMP1137	-	149	16	1.27118	3	1.04545
1129503	MMP1139	+	26	59	3.45823	37	1.88093
1129976	MMP1140	+	78	10	1.12195	5	1.05208
1133540	MMP1142	+	98	10	1.22222	8	1.09412
1133349	MMP1143	-	129	24	1.92304	16	1.21917
1135588	MMP1146	-	29	53	1.2598	125	1.11171
1137115	MMP1147	-	56	571	1.57794	447	1.2935
1137307	MMP1148	-	135	10	1.10309	20	1.04292
1139105	MMP1149	+	39	343	2.29433	195	1.75581
1140998	MMP1152	-	24	44	2.41931	55	1.679
1141405	MMP1153	-	39	48	1.63999	12	1.23999
1143537	MMP1154	+	160	8	1.44442	1	1.02632
1144322	MMP1155	+	27	15	1.3409	2	1.02469
1144642	MMP1156	+	2	74	9.22131	66	4.14271
1145337	MMP1158	+	40	436	10.6887	380	5.63409
1146065	MMP1160	+	23	378	3.93021	69	1.77527
1146455	MMP1161	+	27	389	3.99228	92	1.76666
1147989	MMP1163	+	20	80	1.78431	74	1.42285
1148476	MMP1164	+	161	17	3.12473	82	2.51849
1151820	MMP1167	+	3	50	2.35132	86	2.62261
1152655	MMP1168	+	91	8	1.23529	13	1.1884
1153796	MMP1169	+	6	15	1.22388	9	1.08411
1155213	MMP1172	-	44	6	1.42854	5	1.13888
1157632	MMP1174	+	19	302	3.20436	298	1.8869
1158880	MMP1175	+	43	13	1.3611	1	1.02128
1160136	MMP1177	+	22	118	1.51982	42	1.15217
1161386	MMP1178	+	30	226	2.72518	184	1.86792
1164157	MMP1180	+	31	12	2.49981	31	1.42465
1165473	MMP1181	+	19	17	1.60712	2	1.10526
1167480	MMP1183	+	92	310	1.97792	55	1.1511
1170686	MMP1186	+	21	160	2.07382	58	1.24167
1171255	MMP1188	-	55	1027	2.20117	693	1.55396
1171690	MMP1189	-	38	39	1.50649	13	1.14942
1172468	MMP1190	-	48	54	1.55102	6	1.15
1174185	MMP1191	+	55	339	1.82082	189	1.86697
1182612	MMP1194	+	23	30	5.99917	18	2.05876
1183758	MMP1196	+	68	17	1.56665	4	1.1739
1184765	MMP1197	+	131	7	2.16647	15	1.74996
1185492	MMP1198	+	51	28	1.49999	18	1.25714
1186420	MMP1199	+	22	24	1.95996	5	1.06329
1187868	MMP1200	+	24	65	1.53719	47	1.62666
1188060	MMP1201	-	35	14	1.87495	7	1.12281
1190160	MMP1204	-	30	14	1.55998	7	1.18421
1194110	MMP1206	+	22	618	1.50531	258	1.41951
1194695	MMP1207	+	23	433	1.61769	259	1.29101
1196091	MMP1208	+	25	207	2.19652	150	1.31315
1197195	MMP1209	+	28	12	1.41378	34	1.16505
1197997	MMP1210	+	5	112	1.35897	67	1.18356
1199236	MMP1211	+	132	26	1.31707	50	1.29586
1200457	MMP1212	+	156	112	1.92561	136	1.62963
1200755	MMP1213	+	23	866	1.61813	246	1.32031
1201505	MMP1215	-	45	13	1.99992	17	1.1619
1203126	MMP1216	-	26	9	1.29999	44	1.29932
1204293	MMP1217	-	22	14	1.32557	1	1.01124
1208479	MMP1220	-	20	12	1.33332	11	1.13253
1210141	MMP1221	-	18	14	1.99993	4	1.11111
1211865	MMP1222	+	44	254	1.66667	189	1.2662
1214473	MMP1224	+	27	65	1.20505	29	1.11197
1215423	MMP1225	+	97	8	1.42103	2	1.02985
1218359	MMP1229	+	59	21	2.74985	3	1.17646
1219448	MMP1230	+	17	10	1.71423	1	1.03226
1219962	MMP1231	+	53	23	1.65712	29	1.39189
1220860	MMP1233	-	13	8	1.27585	2	1.16665
1222816	MMP1235	+	25	6	1.35292	3	1.12499
1223853	MMP1237	+	49	40	3.49984	30	1.57691
1227288	MMP1241	+	114	32	1.32	32	1.23529
1227150	MMP1242	-	35	21	1.14483	4	1.0241
1230504	MMP1245	+	3	6	1.35292	1	1.03333
1230857	MMP1246	+	91	14	2.74978	35	2.24995
1231300	MMP1247	+	106	7	1.11111	10	1.08929
1232941	MMP1248	+	21	10	1.35713	9	1.15789
1233789	MMP1249	+	17	484	3.63042	410	2.33116
1235158	MMP1251	+	139	10	1.43476	11	1.16176
1235926	MMP1252	+	45	80	1.62992	49	1.24378
1239758	MMP1255	+	43	65	1.46762	36	1.1809
1240222	MMP1257	-	63	10	1.3846	8	1.06504
1242053	MMP1259	-	39	65	1.78312	29	1.26126
1243622	MMP1260	-	26	413	1.98804	343	1.67255
1244874	MMP1261	-	37	57	1.49565	32	1.23021
1248348	MMP1265	-	54	9	1.59996	4	1.21052
1253841	MMP1270	-	70	38	2.26662	7	1.12069
1255273	MMP1271	-	39	31	1.30693	10	1.11236
1257655	MMP1273	-	164	14	1.87495	23	1.63887
1258114	MMP1274	-	28	161	2.12587	31	1.40259
1261173	MMP1276	+	43	11	1.21153	3	1.06
1261129	MMP1277	-	17	9	1.24999	10	1.23809
1263588	MMP1280	-	149	102	1.36042	86	1.67187
1264719	MMP1281	+	66	15	1.18072	8	1.09302
1264637	MMP1282	-	60	18	1.33962	9	1.11111
1268118	MMP1284	+	81	9	1.59996	5	1.1923
1270735	MMP1286	+	71	13	1.40624	13	1.24999
1271019	MMP1287	+	28	27	1.71051	5	1.08333
1272333	MMP1289	-	38	310	1.94225	85	1.08407
1272836	MMP1290	-	182	19	1.25	34	1.13821
1274980	MMP1292	-	37	8	1.5333	0	1
1276924	MMP1293	-	62	7	1.43747	6	1.13636
1279853	MMP1294	+	19	7	1.46664	1	1.04545
1281192	MMP1295	+	10	9	1.42855	3	1.14285
1282448	MMP1297	-	174	560	4.54428	1156	2.52708
1283688	MMP1298	-	133	63	1.62376	165	1.62264
1285996	MMP1299	-	151	5218	1.52905	3226	1.51782
1286618	MMP1300	-	2	40	1.15152	7	1.01994
1287162	MMP1301	-	29	331	1.42765	681	1.48573
1288231	MMP1302	-	29	1807	2.02729	1246	1.42209
1288685	MMP1303	-	30	10	1.21276	4	1.03809
1292642	MMP1306	-	24	48	1.43636	58	1.36942
1294651	MMP1308	-	33	224	2.32544	432	2.03846
1296028	MMP1310	-	26	45	1.68181	124	1.61083
1298494	MMP1314	-	17	49	1.92451	36	1.30769
1301038	MMP1315	-	79	15	1.5357	13	1.3611
1303441	MMP1318	-	38	24	1.47058	6	1.09836
1306378	MMP1319	+	24	205	1.54666	317	1.3238
1307389	MMP1321	+	91	26	1.12037	18	1.05941
1307920	MMP1322	+	22	96	1.71641	45	1.225
1308931	MMP1324	+	180	52	1.74285	78	1.375
1309196	MMP1325	+	27	667	2.79784	214	1.53367
1309486	MMP1326	+	72	145	2.47958	284	2.12698
1309756	MMP1327	+	20	194	3.25579	156	1.65272
1310761	MMP1328	+	58	17	1.15596	13	1.02448
1310985	MMP1329	+	46	109	1.27877	190	1.18483
1310927	MMP1330	-	38	53	1.11572	56	1.05013
1311307	MMP1331	-	21	8	1.72721	7	1.08642
1311817	MMP1332	-	23	10	1.90901	0	1
1314345	MMP1333	+	146	22	1.56409	580	2.12621
1315813	MMP1334	+	77	26	1.17687	5	1.03597
1318761	MMP1337	+	46	48	1.82757	22	1.3492
1319076	MMP1338	+	37	21	1.913	13	1.43332
1324381	MMP1343	-	108	7	1.43747	16	1.12903
1325669	MMP1345	-	111	10	1.26315	6	1.02844
1327423	MMP1347	-	29	2443	2.19113	2650	1.57772
1327814	MMP1348	-	28	6	1.39997	2	1.04255
1328933	MMP1349	-	19	23	1.65712	14	1.2295
1331691	MMP1352	-	30	28	1.17073	2	1.0129
1335532	MMP1356	-	46	14	1.2295	9	1.09783
1336794	MMP1358	-	34	57	2.5405	38	1.4086
1339300	MMP1360	+	29	24	1.28571	52	1.06906
1341014	MMP1361	+	162	7	1.25925	58	1.16066
1342751	MMP1362	+	20	19	1.33928	74	1.14176
1345468	MMP1363	+	16	7	1.17948	29	1.05292
1346681	MMP1364	+	24	349	2.25539	1041	1.71204
1347223	MMP1365	+	48	25	1.29069	94	1.26934
1347724	MMP1366	+	11	10	1.11494	15	1.05556
1348255	MMP1367	+	89	14	1.10769	9	1.02356
1348790	MMP1368	+	24	50	1.43103	84	1.21053
1351216	MMP1369	+	165	350	4.24071	579	2.79813
1352446	MMP1370	+	25	764	2.58506	823	1.66586
1352855	MMP1371	+	77	758	1.82302	731	1.58108
1354418	MMP1373	-	23	471	1.77467	594	1.59638
1357301	MMP1375	+	50	77	3.40618	12	1.17391
1357606	MMP1376	+	23	29	3.07128	22	1.47825
1358708	MMP1377	+	25	12	1.44443	0	1
1359100	MMP1378	+	21	51	1.38346	37	1.32456
1359048	MMP1379	-	46	54	1.45378	12	1.09231
1361103	MMP1380	+	179	12	1.70584	4	1.06349
1362291	MMP1381	+	38	189	2.57499	77	1.57037
1363848	MMP1382	+	134	22	1.43136	6	1.09524
1364519	MMP1383	+	178	49	1.69999	64	1.8205
1365171	MMP1384	+	129	44	1.79998	75	1.87208
1365954	MMP1385	+	30	729	1.68386	242	1.44567
1368023	MMP1387	+	82	11	1.30555	8	1.11764
1367960	MMP1388	-	27	8	1.47056	4	1.07407
1369825	MMP1391	-	23	29	1.61701	72	1.48322
1372920	MMP1394	-	53	12	1.99992	5	1.35712
1376029	MMP1396	-	25	85	1.89473	47	1.78332
1383297	MMP1399	+	72	16	1.24242	18	1.13534
1383730	MMP1401	+	21	162	1.72	57	1.23361
1384119	MMP1402	+	109	13	1.11712	25	1.11905
1384588	MMP1403	+	97	15	1.14151	14	1.06364
1385373	MMP1405	+	10	119	1.26923	82	1.15472
1385820	MMP1406	+	65	110	1.1532	603	1.13777
1386127	MMP1407	+	6	565	1.19707	209	1.06171
1386696	MMP1408	+	80	46	1.29487	191	1.45585
1387141	MMP1409	+	106	50	1.32051	91	1.27914
1387427	MMP1410	+	13	62	1.34254	155	1.42818
1388265	MMP1411	+	105	15	1.12397	18	1.07287
1388793	MMP1412	+	59	449	3.49443	900	3.17917
1389080	MMP1413	+	175	167	2.25563	267	1.99256
1389354	MMP1414	+	38	14	1.12069	18	1.04826
1390953	MMP1417	+	174	20	1.16	7	1.02251
1391447	MMP1418	+	63	20	1.19802	0	1
1392117	MMP1419	+	45	137	2.82664	363	2.94117
1392629	MMP1420	+	61	17	1.16505	5	1.01282
1393120	MMP1421	+	106	1983	3.43014	3276	2.42126
1394611	MMP1422	+	41	350	1.85574	278	1.35687
1398227	MMP1424	+	63	183	2.21191	81	1.42857
1398847	MMP1425	+	31	6	1.33332	1	1.01493
1400897	MMP1427	+	57	25	1.33333	46	1.1614
1401108	MMP1428	+	34	146	1.32517	125	1.13089
1401077	MMP1429	-	52	147	1.39305	105	1.12915
1403932	MMP1432	-	67	161	2.96339	425	1.85
1405100	MMP1433	-	25	713	2.78696	559	1.60761
1406214	MMP1435	-	80	107	1.3474	48	1.11009
1406555	MMP1436	-	9	34	1.50745	28	1.20895
1409048	MMP1437	+	75	59	2.17998	37	1.30081
1410360	MMP1438	+	33	48	1.78687	134	1.26482
1411745	MMP1439	+	46	34	1.75554	20	1.34482
1413451	MMP1441	+	12	72	1.69902	44	1.15827
1413974	MMP1442	+	137	206	2.22618	179	1.67293
1416664	MMP1445	+	35	56	1.48275	40	1.14493
1418100	MMP1447	+	36	6	1.15	4	1.07547
1419721	MMP1452	+	93	16	1.43242	14	1.17721
1420184	MMP1453	+	81	11	1.33332	9	1.08411
1421535	MMP1455	+	62	7	1.19444	0	1
1421853	MMP1456	+	161	7	1.30434	-1	0.979592
1424071	MMP1461	+	16	6	1.26086	18	1.37499
1428764	MMP1467	+	28	214	2.4861	122	1.55963
1429959	MMP1469	-	36	27	1.40298	6	1.07895
1430972	MMP1470	+	49	194	2.57722	91	1.23333
1433053	MMP1472	+	86	7	1.30434	1	1.01163
1436573	MMP1474	+	26	36	1.17308	11	1.07692
1436534	MMP1475	-	50	31	1.34444	13	1.11403
1440709	MMP1479	+	47	16	1.38094	7	1.08536
1442057	MMP1480	+	25	86	2.22855	96	1.65753
1443015	MMP1481	+	133	27	1.55101	20	1.25316
1443301	MMP1482	+	123	32	1.13974	21	1.09545
1443998	MMP1483	+	35	11	1.43998	2	1.05263
1445442	MMP1485	+	91	17	1.10692	5	1.02273
1445345	MMP1486	-	30	66	1.61682	63	1.32984
1449249	MMP1488	+	126	9	1.17307	2	1.04
1449283	MMP1489	-	43	26	1.49056	4	1.07692
1451835	MMP1491	-	53	13	1.30952	5	1.05682
1455271	MMP1493	+	63	202	2.00999	85	1.36481
1455939	MMP1494	+	29	29	1.53703	40	1.61538
1455868	MMP1495	-	56	9	1.16666	3	1.02586
1459814	MMP1498	+	27	80	1.58823	27	1.10425
1459746	MMP1499	-	59	26	1.19697	66	1.28448
1460329	MMP1500	-	37	288	2.34579	97	1.39431
1462514	MMP1502	-	21	204	1.3	24	1.04898
1463485	MMP1504	-	12	12	1.38708	2	1.03333
1464250	MMP1505	-	160	16	1.28571	13	1.2653
1465497	MMP1506	-	98	9	1.23076	0	1
1467116	MMP1508	+	146	11	1.1746	25	1.10549
1467356	MMP1509	+	24	688	2.06337	363	1.22802
1467414	MMP1510	-	51	91	1.69465	42	1.08317
1468879	MMP1511	-	59	258	3.24346	87	2.19176
1470511	MMP1512	-	11	12	1.99992	4	1.57135
1474526	MMP1515	-	27	960	3.05567	1827	2.51744
1476293	MMP1516	-	75	21	1.61763	11	1.18033
1476891	MMP1517	-	164	21	2.1666	39	1.59999
1477763	MMP1518	-	27	11	1.24999	7	1.175
1480379	MMP1520	+	28	38	1.31147	29	1.27884
1481839	MMP1523	-	42	167	2.05031	216	1.75524
1485319	MMP1525	+	39	29	1.7073	9	1.35999
1485997	MMP1527	-	67	40	2.17644	45	1.41284
1488856	MMP1530	-	79	18	1.34615	15	1.29411
1490236	MMP1532	-	118	8	1.33332	0	1
1492989	MMP1534	+	17	127	2.17591	97	1.43303
1495457	MMP1537	+	6	15	15001	7	4.49825
1495978	MMP1538	+	33	391	5.20426	95	2.55735
1497424	MMP1540	+	39	18	1.15517	5	1.04545
1497384	MMP1541	-	27	93	2.57624	78	1.92856
1499904	MMP1543	+	24	15	1.10345	10	1.03333
1501856	MMP1546	+	142	336	1.78688	545	1.81955
1502265	MMP1547	+	27	1099	2.12718	873	1.29533
1504497	MMP1550	+	23	75	1.60483	35	1.35353
1504805	MMP1551	-	26	70	1.83332	74	1.55224
1506932	MMP1553	-	31	71	1.67618	26	1.1097
1508110	MMP1554	-	17	24	2.59989	43	1.71666
1511089	MMP1555	+	61	14	1.17284	8	1.04598
1513045	MMP1558	+	129	25	1.23148	8	1.04372
1514668	MMP1559	+	43	1501	1.52082	1157	1.27424
1516691	MMP1561	+	165	11	1.19643	2	1.02
1517356	MMP1562	+	4	64	1.62135	53	1.30286
1519358	MMP1565	+	150	15	1.16483	22	1.11579
1519479	MMP1566	+	42	9	1.16363	7	1.07447
1520446	MMP1567	+	25	2931	4.59631	2956	2.31905
1520491	MMP1568	-	17	61	1.64893	23	1.15333
1523387	MMP1573	-	47	7	1.69993	4	1.0597
1526296	MMP1576	+	30	49	1.11136	48	1.08013
1526092	MMP1577	-	190	200	8.69201	352	7.39988
1529171	MMP1579	+	30	908	2.4232	843	1.6194
1533589	MMP1582	+	113	8	1.34781	10	1.17544
1534084	MMP1583	+	116	145	2.95943	179	2.86456
1534831	MMP1584	+	24	391	3.69653	194	2.26797
1536059	MMP1586	+	23	553	2.34223	528	1.67866
1536483	MMP1588	-	21	74	6.28534	48	1.39024
1539381	MMP1589	+	62	53	1.74647	24	1.33802
1540235	MMP1590	+	45	15	1.41665	15	1.25423
1541172	MMP1592	-	29	30	2.1538	13	1.2826
1543167	MMP1594	-	55	6	1.5454	5	1.07936
1543763	MMP1595	-	88	10	1.9999	35	1.60344
1548000	MMP1599	+	37	28	1.57142	17	1.2125
1549695	MMP1602	-	22	9	1.52938	22	1.19469
1551357	MMP1604	-	60	36	1.73468	52	1.3421
1556013	MMP1608	+	59	191	2.52799	84	1.74336
1557185	MMP1609	+	25	399	2.18397	392	1.61059
1557994	MMP1610	+	90	25	1.17482	21	1.06402
1557880	MMP1611	-	44	15	1.15957	7	1.03111
1559773	MMP1613	+	15	24	1.30379	14	1.21538
1561101	MMP1615	-	13	102	1.52577	89	1.29866
1563003	MMP1617	-	18	6	1.85702	2	1.1818
1565651	MMP1619	+	42	10	1.12658	10	1.11494
1565914	MMP1621	-	42	91	2.03408	44	1.37931
1566872	MMP1622	-	90	6	1.37498	8	1.23529
1569596	MMP1626	-	70	6	1.23076	2	1.03571
1570276	MMP1627	-	161	10	1.37036	26	1.325
1570617	MMP1628	-	146	13	1.3611	7	1.07292
1572039	MMP1629	-	198	63	1.68477	89	1.5894
1574563	MMP1630	+	168	24	1.39999	9	1.05696
1575888	MMP1632	+	56	38	1.82607	33	1.59999
1575897	MMP1633	-	50	53	1.98146	49	1.65332
1577183	MMP1635	-	36	87	2.85102	47	1.35878
1578934	MMP1636	+	28	6	1.14634	4	1.05882
1578879	MMP1637	-	38	6	1.19354	10	1.22727
1582061	MMP1639	+	190	15	1.42856	2	1.08695
1583249	MMP1640	+	31	165	1.4755	14	1.18182
1584726	MMP1642	+	81	11	1.14865	25	1.14881
1585097	MMP1643	+	56	201	1.34068	239	1.31406
1585927	MMP1644	+	10	82	2.34424	56	1.2249
1586648	MMP1646	-	74	50	1.19763	5	1.01901
1588760	MMP1647	+	33	397	1.58382	230	1.19279
1590043	MMP1648	+	71	15	1.3409	44	1.1753
1592663	MMP1652	-	31	16	2.45441	1	1.0909
1597216	MMP1653	+	89	6	2.19976	2	1.07692
1600243	MMP1655	+	25	11	1.32352	3	1.07895
1600188	MMP1656	-	32	10	1.31249	7	1.125
1602869	MMP1658	-	47	382	1.7048	385	1.28371
1603432	MMP1659	-	30	17	1.25373	11	1.24999
1605132	MMP1661	+	130	23	1.23232	17	1.15044
1604963	MMP1662	-	36	20	1.23529	4	1.0303
1607987	MMP1664	+	42	11	1.84609	-2	0.913047
1613998	MMP1671	+	83	6	1.42854	247	1.61596
1620717	MMP1678	+	122	8	1.12698	3	1.02041
1620571	MMP1679	-	28	24	1.25263	50	1.22522
1622893	MMP1681	-	41	38	1.28358	16	1.18182
1626481	MMP1683	+	34	42	1.62686	14	1.08485
1626372	MMP1684	-	76	7	1.12727	8	1.05031
1627084	MMP1685	-	67	114	1.24945	105	1.08387
1629279	MMP1687	+	55	7	1.24137	6	1.08219
1629943	MMP1688	+	25	26	1.48147	10	1.12195
1629895	MMP1689	-	36	26	1.40624	6	1.07407
1631279	MMP1691	-	92	1366	2.32236	1445	1.85655
1632687	MMP1692	-	18	115	1.92741	98	1.47805
1633906	MMP1693	-	76	243	2.34999	69	1.40588
1634090	MMP1694	-	42	193	2.58195	194	2.25161
1635371	MMP1695	-	59	20	1.21052	10	1.07874
1636270	MMP1696	-	126	24	1.16107	4	1.01667
1636858	MMP1697	-	130	1287	13.0279	1348	10.108
1640389	MMP1698	+	191	59	1.19932	81	1.12878
1640875	MMP1699	+	156	7	1.31817	6	1.16216
1642345	MMP1700	+	24	65	1.71428	23	1.31506
1644188	MMP1702	+	5	5612	10.7093	1764	6.09825
1645137	MMP1703	+	33	32	1.12851	2	1.00295
1645076	MMP1704	-	25	32	1.1608	37	1.06655
1646301	MMP1707	-	100	36	1.49314	104	1.23318
1647294	MMP1708	-	18	508	1.59765	335	1.21297
1647691	MMP1710	-	67	60	1.23622	181	1.21939
1648366	MMP1711	-	12	12	1.16666	1	1.01408
1649171	MMP1712	-	34	9	1.32142	10	1.23255
1651167	MMP1714	-	173	109	1.75694	2547	2.66145
1653225	MMP1717	-	37	13	1.39393	37	1.46249
1659665	MMP1720	+	186	7	1.21874	1	1.02857
1660301	MMP1721	+	22	175	4.07012	74	1.99999
82593	RNA_1	+	0	1730	6.44023	308	2.55555
335731	RNA_10	+	65	6	1.2857	0	1
339404	RNA_12	+	83	7	1.43747	-1	0.977273
454180	RNA_13	+	65	23	1.24731	15	1.06912
700208	RNA_14	+	38	26	1.83868	1	1.02083
1263718	RNA_15	+	53	658	2.88538	138	1.40949
1305846	RNA_16	+	0	563	3.733	968	2.6547
1497959	RNA_18	+	3	1109	3.1368	181	1.43614
1508062	RNA_19	+	8	222	2.12121	115	1.35937
112954	RNA_2	+	3	61031	13.4072	14588	3.88471
1601571	RNA_20	+	3	316	1.74178	103	1.247
1601302	RNA_21	-	0	93	1.32069	17758	10.9373
1600996	RNA_22	-	6	44	1.1512	7	1.01452
1600890	RNA_24	-	8	45	2.18418	106	1.80915
1507714	RNA_26	-	12	29	1.64443	6	1.11111
1268948	RNA_29	-	9	212	2.08163	335	1.53686
113171	RNA_3	+	15	296	1.32104	73	1.06535
383760	RNA_33	-	127	17	1.34693	0	1
82183	RNA_35	-	2	9	1.47366	95	1.04648
40267	RNA_36	-	91	181	1.169	111	1.05589
113495	RNA_37	+	3	1172	1.58193	1512	1.93161
234	RNA_38	-	10	47617	8.52838	-68282	0.319819
3354	RNA_39	-	48	4611	8.31904	6364	3.00694
5107	RNA_40	-	2	48216	2.76151	864585	6.64513
8395	RNA_41	-	48	4703	7.86568	6639	3.1177
37117	RNA_42	-	2	47274	3.02554	876642	9.83649
1627499	RNA_43	-	14	355	2.60633	60	1.30457
40486	RNA_44	-	48	4670	8.33123	6643	3.1429
36817	RNA_45	-	11	14026	2.42093	10931	1.51087
5082	RNA_47	-	27	1299	1.84957	705	1.30401
37091	RNA_48	-	28	769	1.46805	587	1.20361
1461970	RNA_49	+	1	303976	2.79661	122761	1.2552
113403	RNA_5	+	2	1426216	10.0391	1433023	2.88333
1644342	RNA_50	+	159	11	1.47824	2	1.01818
113677	RNA_6	+	78	125	1.12512	94	1.06606
113707	RNA_7	+	13	81	1.16632	48	1.06799
113894	RNA_8	+	200	15	1.83329	186	2.0391
197732	RNA_9	+	35	71	1.31838	21	1.05769
