## Supplementary Dataset 4 for "aCPSF1 controlled archaeal transcription termination: a prototypical eukaryotic model"

### Sheet: Sheet1
Database 4. Prevalence of the uridine-rich sequences in the IGRs among Archaea.
The "Strain" column shows selected representative species from all four archaeal superphyla; Up and Down indicate 200 nt upstream and downstream of the predicted 3′ends of annotated ORFs in the selected archaeal species;
Up (%) and Down (%) indicate the percentages of poly(U) per genome calculated based on the numbers of uridine-rich tract (U5, U6 and U7) sequences in each selected archaeal gemone.
Strain	Gene Number	Up			Down			Up (%)			Down (%)
		U5	U6	U7	U5	U6	U7	U5	U6	U7	U5	U6	U7
Acidilobus saccharovorans	1526	38	3	0	202	38	6	0.0249017	0.00196592	0	0.132372	0.0249017	0.00393185
Aeropyrum pernix	1731	40	6	0	192	34	3	0.023108	0.0034662	0	0.110919	0.0196418	0.0017331
Archaeoglobus fulgidus	2414	410	79	6	985	487	90	0.169843	0.0327258	0.0024855	0.408036	0.20174	0.0372825
Candidatus Caldiarchaeum subterraneum	1796	226	36	5	498	218	33	0.125835	0.0200445	0.00278396	0.277283	0.121381	0.0183742
Candidatus Heimdallarchaeota archaeon AB_125	34	14	3	1	22	7	0	0.411765	0.0882353	0.0294118	0.647059	0.205882	0
Candidatus Korarchaeum cryptofilum	1682	80	14	2	392	146	35	0.0475624	0.00832342	0.00118906	0.233056	0.0868014	0.0208086
Candidatus Lokiarchaeota archaeon CR_4	100	20	9	2	55	23	11	0.2	0.09	0.02	0.55	0.23	0.11
Candidatus Nitrososphaera gargensis	3281	352	55	8	1088	392	68	0.107284	0.0167632	0.00243828	0.331606	0.119476	0.0207254
Candidatus Odinarchaeota archaeon LCB_4	1286	238	49	17	624	282	91	0.18507	0.0381026	0.0132193	0.485226	0.219285	0.0707621
Candidatus Thorarchaeote AB_25	78	4	0	0	16	4	1	0.0512821	0	0	0.205128	0.0512821	0.0128205
Cenarchaeum symbiosum	2066	143	44	10	330	137	48	0.0692159	0.0212972	0.00484027	0.159729	0.0663117	0.0232333
Desulfurococcus mucosus	1379	24	2	0	184	66	6	0.0174039	0.00145033	0	0.13343	0.0478608	0.00435098
Halobacterium salinarium	2115	34	1	0	114	27	5	0.0160757	0.000472813	0	0.0539007	0.012766	0.00236407
Haloquadratum walsbyi	2675	181	29	1	423	127	19	0.0676636	0.0108411	0.000373832	0.158131	0.0474766	0.0071028
Hyperthermus butylicus	1726	27	4	0	227	31	6	0.0156431	0.0023175	0	0.131518	0.0179606	0.00347625
Ignicoccus hospitalis	1491	40	5	0	196	51	1	0.0268276	0.00335345	0	0.131455	0.0342052	0.000670691
Ignisphaera aggregans	1977	209	22	1	689	172	9	0.105716	0.011128	0.000505817	0.348508	0.0870005	0.00455235
Lokiarchaeum sp. GC14_75	73	48	13	4	50	36	10	0.657534	0.178082	0.0547945	0.684932	0.493151	0.136986
Metallosphaera sedula	2343	165	41	2	719	222	39	0.0704225	0.0174989	0.000853606	0.306872	0.0947503	0.0166453
Methanocaldococcus jannaschii	1741	503	100	14	1505	744	201	0.288914	0.0574383	0.00804136	0.864446	0.427341	0.115451
Methanococcus maripaludis	1767	551	144	20	1690	1004	580	0.311828	0.0814941	0.0113186	0.956423	0.568195	0.32824
Methanosarcina acetivorans	4550	1161	380	106	3028	1444	556	0.255165	0.0835165	0.0232967	0.665495	0.317363	0.122198
Methanospirillum hungatei	3289	632	162	38	1410	714	338	0.192156	0.0492551	0.0115537	0.428702	0.217087	0.102767
Methanothermobacter thermautotrophicus	1776	79	23	3	491	229	137	0.044482	0.0129505	0.00168919	0.276464	0.128941	0.0771396
Nanoarchaeum equitans	553	180	30	4	473	203	44	0.325497	0.0542495	0.00723327	0.855335	0.367089	0.079566
Nitrosopumilus maritimus	1901	487	126	22	1334	613	226	0.256181	0.0662809	0.0115729	0.701736	0.322462	0.118885
Pyrobaculum calidifontis	2165	194	29	1	532	157	18	0.0896074	0.0133949	0.000461894	0.245727	0.0725173	0.00831409
Pyrococcus furiosus	2027	372	51	4	1054	319	56	0.183522	0.0251603	0.00197336	0.51998	0.157375	0.027627
Staphylothermus marinus	1653	201	29	1	697	199	34	0.121597	0.0175439	0.000604961	0.421658	0.120387	0.0205687
Sulfolobus acidocaldarius	2306	385	62	11	1238	505	74	0.166956	0.0268864	0.00477016	0.53686	0.218994	0.0320902
Thermofilum pendens	1875	70	12	3	417	114	26	0.0373333	0.0064	0.0016	0.2224	0.0608	0.0138667
Thermoplasma volcanium	1596	253	71	14	676	270	100	0.158521	0.0444862	0.00877193	0.423559	0.169173	0.0626566
Thermosphaera aggregans	1424	142	24	2	394	133	24	0.0997191	0.0168539	0.00140449	0.276685	0.0933989	0.0168539
Vulcanisaeta distributa	2467	98	12	0	403	57	2	0.0397244	0.00486421	0	0.163356	0.023105	0.000810701

### Sheet: Sheet2
	0.188693
